# Pangenome-based human genome analysis improves trait association and genomic prediction

**DOI:** 10.64898/2026.07.01.735728

**Authors:** Shuangjia Lu, Wen-Wei Liao, Marianne K. DeGorter, Page C. Goddard, Jana Ebler, Tsung-Yu Lu, Human Pangenome Reference Consortium, Mark J. P. Chaisson, Tobias Marschall, Stephen B. Montgomery, Nathan O. Stitziel, Ira M. Hall

## Abstract

The Human Pangenome Reference Consortium has generated 462 open-access reference genomes and a variation graph that represents differences among them, providing a substrate for pangenome-based analysis methods that overcome the longstanding limitation of comparing all genomic data to a single linear reference. A key unresolved question is the extent to which these approaches can improve trait mapping. We investigate this using the genetics of gene expression variation as a model. We developed a graph-based method (EdgeDepth) for associating sequence variation with traits using short-read genome sequencing data, and show that it captures complex forms of genetic variation missed by other methods. We evaluated trait mapping performance using 430 samples with deep RNA-seq data, and found that pangenomic methods enable the detection of expression quantitative trait loci involving multiallelic indels and structural variants, leading to increased power at a subset of genes. These include 812 genes (7.9% of total) with ≥20% improvement in statistical significance relative to the 1000 Genomes Project callset, and 185 (1.8%) with a 50% improvement, 10 of which are candidates to explain prior GWAS results. Notably, these analyses implicate *GBAP1* pseudogene copy number as a causal factor in Crohn’s disease, likely via miRNA-mediated regulation of *GBA1*, which explains prior GWAS results based on flanking SNPs. The inclusion of pangenome-specific variation also improved the performance of gene expression prediction models, with median variance explained increasing from 10.1% to 12.5%, and 14.6% of genes showing significant improvement (Δr^2^>0.05). Taken together, these results suggest that integration of pangenomic methods into human genetic studies will improve trait association and genomic prediction at a meaningful subset of genes.
