## Supplemental File 2 for "Pangenome-based human genome analysis improves trait association and genomic prediction"

gene_id	gene_name	study_id	trait	eQTL_lead_variant	lead_variant_chr	lead_variant_position	lead_var_ref	lead_var_alt	lead_variant_type	lead_variant_genomic_region	coloc_H4
ENSG00000206503.12	HLA-A	GCST001198	Multiple sclerosis	var_chr6_438934:Pangenie	chr6	29942781	T	C	multiallelic_SNP	LowmapSegdup	0.994
ENSG00000227766.1	AL671277.1/HCG4P5	GCST001198	Multiple sclerosis	var_chr6_438934:Pangenie	chr6	29942781	T	C	multiallelic_SNP	LowmapSegdup	0.998
ENSG00000160766.14	GBAP1	GCST003044	Crohn's disease	>91863402>91863404:edge	chr1	155214590	N	<CNV>	multiallelic_SV	LowmapSegdup	0.950
ENSG00000095794.19	CREM	GCST003044	Crohn's disease	var_chr10_554550:Pangenie	chr10	35145178	A	AAA	multiallelic_small_indel	other_difficult	0.724
ENSG00000095794.19	CREM	GCST003045	Ulcerative colitis	var_chr10_554550:Pangenie	chr10	35145178	A	AAA	multiallelic_small_indel	other_difficult	0.742
ENSG00000204371.11	EHMT2	GCST001198	Multiple sclerosis	var_chr6_499019:Pangenie	chr6	32769548	T	TGTTTGTTT	multiallelic_small_indel	other_difficult	0.625
ENSG00000107341.4	UBE2R2	GCST006867	Type 2 diabetes	>189184263>189184264:edge	chr9	33884198	A	ATC,ATCTC,ATCTCT,ATCTCTCTC,ATCTCTCTCTC,ATCTCTCTCTCTC,...,<STR>	multiallelic_small_indel	easy(pm151b)	0.577
ENSG00000115241.10	PPM1G	GCST000758	Triglycerides	>115653864>115653865:edge	chr2	27392286	G	GTTTT,GTTTTT,GTTTTTT,GTTTTTTT,GTTTTTTTT	multiallelic_small_indel	other_difficult	0.567
ENSG00000115241.10	PPM1G	GCST000760	Cholesterol, total	>115653864>115653865:edge	chr2	27392286	G	GTTTT,GTTTTT,GTTTTTT,GTTTTTTT,GTTTTTTTT	multiallelic_small_indel	other_difficult	0.566
ENSG00000204228.3	HSD17B8	GCST003129	Primary biliary cholangitis	var_chr6_509230:Pangenie	chr6	33204636	A	AGTGCTGGGATTGGCTTA	biallelic_small_indel	other_difficult	0.527
ENSG00000206337.10	HCP5	GCST000759	LDL cholesterol	var_chr6_468727:Pangenie	chr6	31374163	C	T	biallelic_SNP	other_difficult	0.891
ENSG00000140382.14	HMG20A	GCST006867	Type 2 diabetes	>47466430>47466451:edge	chr15	77038242	N	<INS>	multiallelic_SV	other_difficult	0.644
