## Supplemental File 1 for "Pangenome-based human genome analysis improves trait association and genomic prediction"

study_id	reported_trait	snp_count	ancestry_group_summary	initial_sample_size	replication_sample_size	pubmed_id	publication_date	publication	title	author_fullname
GCST000568	Fasting blood glucose	2500000	European	46,186 European ancestry individuals	76,558 European ancestry individuals	20081858	2010-01-17	Nat Genet	New genetic loci implicated in fasting glucose homeostasis and their impact on type 2 diabetes risk.	Dupuis J
GCST000612	Celiac disease	292387	European	4,533 European ancestry cases, 10,750 European ancestry controls	4,918 European ancestry cases, 5,684 European ancestry controls	20190752	2010-02-28	Nat Genet	Multiple common variants for celiac disease influencing immune gene expression.	Dubois PC
GCST000755	HDL cholesterol	2600000	European	99,900 European ancestry individuals	NA	20686565	2010-08-05	Nature	Biological, clinical and population relevance of 95 loci for blood lipids.	Teslovich TM
GCST000758	Triglycerides	2600000	European	96,598 European ancestry individuals	NA	20686565	2010-08-05	Nature	Biological, clinical and population relevance of 95 loci for blood lipids.	Teslovich TM
GCST000759	LDL cholesterol	2600000	European	95,454 European ancestry individuals	NA	20686565	2010-08-05	Nature	Biological, clinical and population relevance of 95 loci for blood lipids.	Teslovich TM
GCST000760	Cholesterol, total	2600000	European	100,184 European ancestry individuals	NA	20686565	2010-08-05	Nature	Biological, clinical and population relevance of 95 loci for blood lipids.	Teslovich TM
GCST001198	Multiple sclerosis	465434	European	9,772 European ancestry cases, 16,849 European ancestry controls	4,218 European ancestry cases, 7,296 European ancestry controls	21833088	2011-08-11	Nature	Genetic risk and a primary role for cell-mediated immune mechanisms in multiple sclerosis.	Sawcer S
GCST005523	Celiac disease	139553	European; South Asian	11,812 European ancestry cases, 229 Indian ancestry cases, 11,837 European ancestry controls, 391 Indian ancestry controls	NA	22057235	2011-11-06	Nat Genet	Dense genotyping identifies and localizes multiple common and rare variant association signals in celiac disease.	Trynka G
GCST005047	Type 2 diabetes	2500000	European; South Asian	6,377 European ancestry male cases, 5,794 European ancestry female cases, 22,243 European ancestry male controls, 34,619 European ancestry female controls	12,938 European ancestry male cases, 8,553 European ancestry female cases, 904 Pakistani ancestry male cases, 274 Pakistani ancestry female cases, 30,273 European ancestry male controls, 25,374 European ancestry female controls, 2,088 Pakistani ancestry male controls, 384 Pakistani ancestry female controls	22885922	2012-09-01	Nat Genet	Large-scale association analysis provides insights into the genetic architecture and pathophysiology of type 2 diabetes.	Morris AP
GCST005581	Primary biliary cirrhosis	237619	European	2,861 British and Irish ancestry cases, 8,514 British and Irish ancestry controls	NA	22961000	2012-10-01	Nat Genet	Dense fine-mapping study identifies new susceptibility loci for primary biliary cirrhosis.	Liu JZ
GCST005527	Psoriasis	111236	European	10,588 European ancestry cases, 22,806 European ancestry controls	NA	23143594	2012-12-01	Nat Genet	Identification of 15 new psoriasis susceptibility loci highlights the role of innate immunity.	Tsoi LC
GCST005569	Rheumatoid arthritis	129464	European	up to 13,838 European ancestry cases, up to 33,742 European ancestry controls	NA	23143596	2012-12-01	Nat Genet	High-density genetic mapping identifies new susceptibility loci for rheumatoid arthritis.	Eyre S
GCST001790	Gout	2538056	European	2,115 European ancestry cases, 67,259 European ancestry controls	1,036 European ancestry cases	23263486	2012-12-23	Nat Genet	Genome-wide association analyses identify 18 new loci associated with serum urate concentrations.	Köttgen A
GCST005529	Ankylosing spondylitis	128935	European; East Asian	9,069 European ancestry cases, 1,550 East Asian ancestry cases, 13,578 European ancestry controls, 1,567 East Asian ancestry controls	NA	23749187	2013-07-01	Nat Genet	Identification of multiple risk variants for ankylosing spondylitis through high-density genotyping of immune-related loci.	Cortes A
GCST005531	Multiple sclerosis	161311	European	14,498 European ancestry cases, 24,091 European ancestry controls	14,802 European ancestry cases, 26,703 European ancestry controls	24076602	2013-11-01	Nat Genet	Analysis of immune-related loci identifies 48 new susceptibility variants for multiple sclerosis.	Beecham AH
GCST002221	Cholesterol, total	NA	European	94,595 European ancestry individuals	93,982 European ancestry individuals	24097068	2013-10-06	Nat Genet	Discovery and refinement of loci associated with lipid levels.	Willer CJ
GCST002222	LDL cholesterol	NA	European	94,595 European ancestry individuals	93,982 European ancestry individuals	24097068	2013-10-06	Nat Genet	Discovery and refinement of loci associated with lipid levels.	Willer CJ
GCST002223	HDL cholesterol	NA	European	94,595 European ancestry individuals	93,982 European ancestry individuals	24097068	2013-10-06	Nat Genet	Discovery and refinement of loci associated with lipid levels.	Willer CJ
GCST002318	Rheumatoid arthritis	9739303	European; East Asian	up to 14,361 European ancestry cases, up to 42,923 European ancestry controls, up to 4,873 East Asian ancestry cases, up to 17,642 East Asian ancestry controls	up to 3,775 European ancestry cases, up to 5,801 European ancestry controls, up to 6,871 East Asian ancestry cases, up to 6,392 East Asian ancestry controls	24390342	2013-12-25	Nature	Genetics of rheumatoid arthritis contributes to biology and drug discovery.	Okada Y
GCST005536	Type 1 diabetes	135870	European	6,683 European ancestry cases, 12,173 European ancestry controls, 2,601 European ancestry affected sibling pair families, 69 European ancestry trios	NA	25751624	2015-04-01	Nat Genet	Fine mapping of type 1 diabetes susceptibility loci and evidence for colocalization of causal variants with lymphoid gene enhancers.	Onengut-Gumuscu S
GCST003044	Crohn's disease	9000000	European; Greater Middle Eastern (Middle Eastern, North African or Persian); South Asian; East Asian	5,956 European ancestry cases, 14,927 European ancestry controls	14,594 European ancestry cases, 26,715 European ancestry controls, 151 Iranian ancestry cases, 342 Iranian ancestry controls, 184 Indian ancestry cases, 990 Indian ancestry controls, 1,690 East Asian ancestry cases, 3,719 East Asian ancestry controls	26192919	2015-07-20	Nat Genet	Association analyses identify 38 susceptibility loci for inflammatory bowel disease and highlight shared genetic risk across populations.	Liu JZ
GCST003045	Ulcerative colitis	9000000	European; Greater Middle Eastern (Middle Eastern, North African or Persian); South Asian; East Asian	6,968 European ancestry cases, 20,464 European ancestry controls	10,679 European ancestry cases, 26,715 European ancestry controls, 397 Iranian ancestry cases, 342 Iranian ancestry controls, 1,239 Indian ancestry cases, 990 Indian ancestry controls, 1,134 East Asian ancestry cases, 3,719 East Asian ancestry controls	26192919	2015-07-20	Nat Genet	Association analyses identify 38 susceptibility loci for inflammatory bowel disease and highlight shared genetic risk across populations.	Liu JZ
GCST003116	Coronary artery disease	8600000	European; African American or Afro-Caribbean; Hispanic or Latin American; South Asian; Greater Middle Eastern (Middle Eastern, North African or Persian); East Asian	42,096 European ancestry cases, 361 African American cases, 758 Hispanic American cases, 12,658 South Asian ancestry cases, 1,802 Lebanese ancestry cases, 3,614 East Asian ancestry cases, 99,121 European ancestry controls, 2,778 African American controls, 3,337 Hispanic American controls, 12,899 South Asian ancestry controls, 466 Lebanese ancestry controls, 7,709 East Asian ancestry controls	NA	26343387	2015-09-07	Nat Genet	A comprehensive 1,000 Genomes-based genome-wide association meta-analysis of coronary artery disease.	Nikpay M
GCST003129	Primary biliary cholangitis	1143634	European	2,764 European ancestry cases, 10,475 European ancestry controls	3,716 European ancestry cases, 4,261 European ancestry controls	26394269	2015-09-22	Nat Commun	International genome-wide meta-analysis identifies new primary biliary cirrhosis risk loci and targetable pathogenic pathways.	Cordell HJ
GCST003156	Systemic lupus erythematosus	644674	European	5,201 European ancestry cases, 9,066 European ancestry controls	NA	26502338	2015-10-26	Nat Genet	Genetic association analyses implicate aberrant regulation of innate and adaptive immunity genes in the pathogenesis of systemic lupus erythematosus.	Bentham J
GCST006801	Type 2 diabetes	9288881	European	4,040 British ancestry cases, 113,735 British ancestry controls	NA	26961502	2016-03-10	Diabetologia	Variants in the FTO and CDKAL1 loci have recessive effects on risk of obesity and type 2 diabetes, respectively.	Wood AR
GCST004787	Coronary artery disease (myocardial infarction, percutaneous transluminal coronary angioplasty, coronary artery bypass grafting, angina or chromic ischemic heart disease)	9149595	European; NA	18,467 European and unknown ancestry cases, 45,264 European and unknown ancestry controls	57,347 European and unknown ancestry cases, 219,521 European and unknown ancestry controls	28714975	2017-07-17	Nat Genet	Association analyses based on false discovery rate implicate new loci for coronary artery disease.	Nelson CP
GCST005038	Allergic disease (asthma, hay fever or eczema)	8307659	European	180,129 European ancestry cases, 180,709 European ancestry controls	NA	29083406	2017-10-30	Nat Genet	Shared genetic origin of asthma, hay fever and eczema elucidates allergic disease biology.	Ferreira MA
GCST005212	Asthma	2831075	African unspecified; African American or Afro-Caribbean; European; East Asian; Hispanic or Latin American	19,954 European ancestry cases, 107,715 European ancestry controls, 2,149 African ancestry cases, 6,055 African ancestry controls, 1,239 Japanese ancestry cases, 3,976 Japanese ancestry controls, 606 Latino cases, 792 Latino controls	NA	29273806	2017-12-22	Nat Genet	Multiancestry association study identifies new asthma risk loci that colocalize with immune-cell enhancer marks.	Demenais F
GCST006862	Asthma	2831075	European	19,954 European ancestry cases, 107,715 European ancestry controls	NA	29273806	2017-12-22	Nat Genet	Multiancestry association study identifies new asthma risk loci that colocalize with immune-cell enhancer marks.	Demenais F
GCST005838	Stroke	8000000	East Asian; European; African American or Afro-Caribbean; South Asian; Asian unspecified; Hispanic or Latin American	40,585 European ancestry cases, 406,111 European ancestry controls, 17,369 East Asian ancestry cases, 28,195 East Asian ancestry controls, 2,437 South Asian ancestry cases, 6,707 South Asian ancestry controls, 5,541 African American cases, 15,154 African American controls, 365 Asian ancestry cases, 333 Asian ancestry controls, 865 Latin American cases, 692 Latin American controls	NA	29531354	2018-03-12	Nat Genet	Multiancestry genome-wide association study of 520,000 subjects identifies 32 loci associated with stroke and stroke subtypes.	Malik R
GCST005840	Ischemic stroke (large artery atherosclerosis)	8000000	European; South Asian; East Asian; Asian unspecified; African American or Afro-Caribbean; Hispanic or Latin American	4,373 European ancestry cases, 297,290 European ancestry controls, 1,626 East Asian ancestry cases, 28,195 East Asian ancestry controls, 355 South Asian ancestry cases, 6,707 South Asian ancestry controls, 259 African American cases, 15,146 African American controls, 34 Asian ancestry cases, 333 Asian ancestry controls, 41 Latin American cases, 692 Latin American controls	NA	29531354	2018-03-12	Nat Genet	Multiancestry genome-wide association study of 520,000 subjects identifies 32 loci associated with stroke and stroke subtypes.	Malik R
GCST005841	Ischemic stroke (small-vessel)	8000000	East Asian; European; African American or Afro-Caribbean; South Asian; Asian unspecified; Hispanic or Latin American	5,386 European ancestry cases, 343,560 European ancestry controls, 5,096 East Asian ancestry cases, 28,195 East Asian ancestry controls, 314 South Asian ancestry cases, 6,707 South Asian ancestry controls, 694 African American cases, 15,146 African American controls, 134 Asian ancestry cases, 333 Asian ancestry controls, 86 Latin American cases, 692 Latin American controls	NA	29531354	2018-03-12	Nat Genet	Multiancestry genome-wide association study of 520,000 subjects identifies 32 loci associated with stroke and stroke subtypes.	Malik R
GCST005842	Ischemic stroke (cardioembolic)	8000000	European; East Asian; African American or Afro-Caribbean; South Asian; Hispanic or Latin American; Asian unspecified	7,193 European ancestry cases, 355,468 European ancestry controls, 847 East Asian ancestry cases, 28,195 East Asian ancestry controls, 422 South Asian ancestry cases, 6,707 South Asian ancestry controls, 414 African American cases, 15,146 African American controls, 31 Asian ancestry cases, 333 Asian ancestry controls, 99 Latin American cases, 692 Latin American controls	NA	29531354	2018-03-12	Nat Genet	Multiancestry genome-wide association study of 520,000 subjects identifies 32 loci associated with stroke and stroke subtypes.	Malik R
GCST005843	Ischemic stroke	8000000	East Asian; European; South Asian; African American or Afro-Caribbean; Hispanic or Latin American; Asian unspecified	34,217 European ancestry cases, 406,111 European ancestry controls, 17,369 East Asian ancestry cases, 28,195 East Asian ancestry controls, 2,437 South Asian ancestry cases, 6,707 South Asian ancestry controls, 5,541 African American cases, 15,146 African American controls, 222 Asian ancestry cases, 333 Asian ancestry controls, 555 Latin American cases, 692 Latin American controls	NA	29531354	2018-03-12	Nat Genet	Multiancestry genome-wide association study of 520,000 subjects identifies 32 loci associated with stroke and stroke subtypes.	Malik R
GCST006906	Stroke	8000000	European	40,585 European ancestry cases, 406,111 European ancestry controls	NA	29531354	2018-03-12	Nat Genet	Multiancestry genome-wide association study of 520,000 subjects identifies 32 loci associated with stroke and stroke subtypes.	Malik R
GCST006907	Ischemic stroke (large artery atherosclerosis)	8000000	European	4,373 European ancestry cases, 297,290 European ancestry controls	NA	29531354	2018-03-12	Nat Genet	Multiancestry genome-wide association study of 520,000 subjects identifies 32 loci associated with stroke and stroke subtypes.	Malik R
GCST006908	Ischemic stroke	8000000	European	34,217 European ancestry cases, 406,111 European ancestry controls	NA	29531354	2018-03-12	Nat Genet	Multiancestry genome-wide association study of 520,000 subjects identifies 32 loci associated with stroke and stroke subtypes.	Malik R
GCST006910	Ischemic stroke (cardioembolic)	8000000	European	7,193 European ancestry cases, 355,468 European ancestry controls	NA	29531354	2018-03-12	Nat Genet	Multiancestry genome-wide association study of 520,000 subjects identifies 32 loci associated with stroke and stroke subtypes.	Malik R
GCST006061	Atrial fibrillation	12149979	European; East Asian; African American or Afro-Caribbean; Hispanic or Latin American	55,114 European ancestry cases, 482,295 European ancestry controls, 8,180 Japanese ancestry cases, 28,612 Japanese ancestry controls, 1,307 African American ancestry cases, 7,660 African American ancestry controls, 845 Hispanic cases, 4,177 Hispanic controls	NA	29892015	2018-06-11	Nat Genet	Multi-ethnic genome-wide association study for atrial fibrillation.	Roselli C
GCST006867	Type 2 diabetes	5035015	European; South Asian	61,714 European ancestry cases, 1,178 Pakistani ancestry cases, 593,952 European ancestry controls, 2,472 Pakistani ancestry controls	NA	30054458	2018-07-27	Nat Commun	Genome-wide association analyses identify 143 risk variants and putative regulatory mechanisms for type 2 diabetes.	Xue A
